# A composite filter for low FDR of protein-protein interactions detected by in vivo cross-linking

**DOI:** 10.1101/2020.05.15.097956

**Authors:** Luitzen de Jong, Winfried Roseboom, Gertjan Kramer

## Abstract

In vivo chemical cross-linking combined with LCMSMS of digested extracts (in vivo CX-MS) can reveal stable and dynamic protein-protein interactions at a proteome wide-scale and at the peptide level. In vivo CX-MS requires a membrane permeable and cleavable cross-linker that enables isolation of target peptides and a fast and sensitive search engine to identify the linked peptides. Here we explore the use of the search engine pLink 2 for analysis of a previously obtained LCMSMS dataset from exponentially growing *Bacillus subtilis* treated in culture with the cross-linker bis(succinimidyl)-3-azidomethyl-glutarate (BAMG). Cross-linked peptide pairs were identified by pLink 2 in very short time at an overall FDR of < 5%. To also obtain a FDR < 5% for inter-protein cross-linked peptide pairs additional thresholds values were applied for matched fragment intensity and for the numbers of unambiguous y and b ions to be assigned for both composite peptides. Threshold values were based on a set of decoy sequences from yeast and human sequence databases. Also the mass- and charge-dependent retention times of target peptides purified by diagonal strong cation exchange chromatography were used as a criterion to distinguish true from false positives. After this filtering, pLink 2 identified more than 80% of previously reported protein-protein interactions. In addition the use of pLink 2 revealed interesting new inter-protein cross-linked peptide pairs, among others showing interactions between the global transcriptional repressor AbrB and elongation factor Tu and between the essential protein YlaN of unknown function and the ferric uptake repressor Fur.

**Highlights:**

- Improved protocol for identification of PPIs at low FDR by in vivo cross-linking with BAMG
- The use of all intra-protein cross-linked peptide pairs as true positives
- The cytosolic aminopeptidase (AMPA_BACSU) interacts with the 50S ribosomal protein L17
- The transition state regulator AbrB interacts with elongation factor Tu
- The essential protein YlaN of unknown function interacts with the iron uptake repressor Fur

**Significance:** Important for reliable identification of PPIs by chemical cross-linking in vivo is a low FDR of non-redundant inter-protein peptide pairs. Here we describe how to recognize the presence of spurious interactions in a dataset of cross-linked peptide pairs enriched by 2D strong cation exchange chromatography and identified by LCMSMS by taking into account chromatographic behavior of cross-linked peptide pairs and protein abundance of corresponding peptides. Based on these criteria we assessed that the FDR of the fraction of non-redundant inter-protein cross-linked peptide pairs was approx. 20-25% by interrogating an entire species specific database at an overall FDR of 5% or 0.1% with a search engine that otherwise scores best in sensitivity among other search engines. We have defined a composite filter to decrease this high FDR of inter-protein cross-linked peptide pairs to only about 2%.
