## Supplementary Table S4 for "A composite filter for low FDR of protein-protein interactions detected by in vivo cross-linking"

### Sheet: Sheet1
Supplementary Table S4. Decoy sequences and inter-protein peptide pairs with ambiguous nominations
scx fract-ion	sub-fract-ion	data-base	sequence cross-linked peptide pair; green assigned; pink not assigned	Modification	Mass (Da)	protein ID	type	matched intensity	unam-biguous y ions
12		B-4260	IGSEKMPMR(5)-EDKNFK(3)		1952.96	sp|P07343|FUMC_BACSU (38)-sp|O34629|YERH_BACSU (133)/	Inter-Protein	91	3
12		B-4260	IGSEKMPMR(5)-SKENFK(2)	formyl (27.99491 Da)	1952.96	sp|P07343|FUMC_BACSU (38)-sp|P07343|FUMC_BACSU (29)/	Intra-Protein	91	3
9	9.4	B-4260	ELKSEVLEQK(3)-KAADVQK(1)		2086.14	sp|P24327|PRSA_BACSU (237)-sp|O32176|FADE_BACSU (4)/	Inter-Protein	65	3
9	9.4	B-4260	ELKSEVLEQK(3)-AAKDNIK(3)		2086.14	sp|P24327|PRSA_BACSU (237)-sp|P24327|PRSA_BACSU (116)/	Intra-Protein	67	3
11		B-4260	TIKNCSVTGLAR(3)-QLLAKQLER(5)		2542.41	sp|P94565|LEU1_BACSU (65)-sp|P40872|PKSM_BACSU (305)/	Inter-Protein	63	5
10		B-4260	TIKNCSVTGLAR(3)-LAIAKQLER(5)	carbamidomethyl (57.02146 Da)	2542.41	sp|P94565|LEU1_BACSU (65)-sp|P94565|LEU1_BACSU (32)/	Intra-Protein	70	6
9	9.3	B-Y	TPASTAVVYEGTKLTYR(13)-TSSAKNIR(5)		2857.51	sp|Q04747|SRFAB_BACSU (490)-sp|P18410|SPO7_YEAST (36)/	Inter-Protein	67	3
9	9.3	B-Y	TPASTAVVYEGTKLTYR(13)-KSAVGSGDR(1)		2857.47	sp|Q04747|SRFAB_BACSU (490)-sp|P45872|RF1_BACSU (293)/	Inter-Protein	64	2
11		B-Y	RIYSKILATTDMEIK(5)-VSTVEEVKALAELPSR(8)		3649.97	sp|P40989|FKS2_YEAST (752)-sp|P42923|RL10_BACSU (124)/	Inter-Protein	64	5
11		B-Y	VLNDFAKNHEALEIK(7)-VSTVEEVKALAELPSR(8)	carbamidomethyl (57.02146 Da)	3649.94	sp|P42923|RL10_BACSU (101)-sp|P42923|RL10_BACSU (124)/	Intra-Protein	65	8
11		B-Y	APKLEDLR(3)-IEENIKR(6)		1967.09	sp|O32214|CYSJ_BACSU (146)-sp|P50733|YPBG_BACSU (97)/	Inter-Protein	87	3
11		B-Y	APKLEDLR(3)-LEELGGKR(7)		1967.09	sp|O32214|CYSJ_BACSU (146)-sp|O32214|CYSJ_BACSU (182)/	Intra-Protein	88	3
9	9.4	B-Y	ASKDSYLNVTNIVSVAK(3)-LKMITK(2)		2666.48	sp|P49787|ACCC1_BACSU (57)-sp|Q12060|HFI1_YEAST (197)/	Inter-Protein	83	3
9	9.4	B-4260	ASKDSYLNVTNIVSVAK(3)-KIMLTK(1)		2666.48	sp|P49787|ACCC1_BACSU (57)-sp|C0SP93|ACCD_BACSU (37)/	Inter-Protein	83	3
9	9.3	B-673	ELGTAMKGIEISNLLPEQR(7)-LVSKEMVR(4)		3216.7	sp|P37527|PDXS_BACSU (276)-sp|P54160|YPBS_BACSU (75)/	Inter-Protein	50	3
8	9.3	B-673	ELGTAMKGIEISNLLPEQR(7)-SDNPAKFAK(6)	M oxidation (15.99491 Da)	3216.66	sp|P37527|PDXS_BACSU (276)-sp|P37527|PDXS_BACSU (246)/	Intra-Protein	64	3
12		B-673	INNSAELKDKIWSSK(10)-KLVEAVSSAK(1)		2888.57	sp|P80238|GS26_BACSU (97)-sp|P37251|ILVB_BACSU (209)/	Inter-Protein	38	4
12		B-673	NAKIAHIDIDPAEIGK(3)-KLVEAVSSAK(1)	formyl (27.99491 Da)	2888.57	sp|P37251|ILVB_BACSU (310)-sp|P37251|ILVB_BACSU (209)/	Intra-Protein	42	10
11		B-H	VVHASDKTVEVKPGMK(12)-VSTVEEVKALAELPSR(8)		3592.93	sp|Q09472|EP300_HUMAN (1336)-sp|P42923|RL10_BACSU (124)/	Inter-Protein	41	4
11		B-H	VLNDFAKNHEALEIK(7)-VSTVEEVKALAELPSR(8)		3592.92	sp|P42923|RL10_BACSU (101)-sp|P42923|RL10_BACSU (124)/	Intra-Protein	58	14
11		B-H	LPKEEDSANLKPSELK(3)-VSTVEEVKALAELPSR(8)		3649.95	sp|Q9Y5K6|CD2AP_HUMAN (523)-sp|P42923|RL10_BACSU (124)/	Inter-Protein	78	4
11		B-H	VLNDFAKNHEALEIK(7)-VSTVEEVKALAELPSR(8)	carbamidomethyl (57.02146 Da)	3649.95	sp|P42923|RL10_BACSU (101)-sp|P42923|RL10_BACSU (124)/	Intra-Protein	77	8
11		B-H	MPKVQQTVQDLFGR(3)-AAIEKNEFEEIKAK(12)		3406.77	sp|P38646|GRP75_HUMAN (394)-sp|P17820|DNAK_BACSU (555)/	Inter-Protein	59	4
11		B-H	KDELQTIVQELSMK(1)-AAIEKNEFEEIKAK(5)	wrong mass (+1 Da)	3406.78	sp|P17820|DNAK_BACSU (558)-sp|P17820|DNAK_BACSU (548)/	Intra-Protein	80	8
13		B-H	VRDLTEEELGKIR(11)-LDLSKLR(5)		2526.42	sp|P20282|RS13_BACSU (55)-sp|Q9BQ39|DDX50_HUMAN (283)/	Inter-Protein	59	2
13		B-H	VRDLTEEELGKIR(11)-DIIDKLK(5)		2526.42	sp|P20282|RS13_BACSU (55)-sp|P20282|RS13_BACSU (62)/	Intra-Protein	60	4
B-4260, Uniprot B. subtilis , B-Y, hybrid database Uniprot B. subtilis and S. Cerevisiae, B-673, 673 B. subtilis proteins, B-H, hybrid database with 673 B subtilis proteins and 1085 human proteins
