## Supplementary Table S7 for "A composite filter for low FDR of protein-protein interactions detected by in vivo cross-linking"

### Sheet: Sheet1
Supplementary Table S7. Contribution of different criteria to prevent assignment of decoy sequences
data-base	SCX fraction	SCX sub-fraction		Mass. Same highlights as columns G-O; green, not assigned by ≥2 criteria	Protin identity	colored highlights, critera for assignment not fulfilled
			sequence of decoy peptide pairs			charge at pH 3.0	candidates for the same mass (n)	M.I.	y ions nominated in least scoring peptide (n)	ambiguous y ions (n)	2+ charge y ion at m/z ≤ 700	unambiguous y ions (n)	b ions nominated in least scoring peptide (n)*	ambiguous b ions (n)	unambiguous b ions (n)	amino acids in least scoring peptide (n)
B-Y	7		DILPIVEGSTVVTKYGSVK(14)-KEILEK(1)	2888.62	sp|P39778|CLPY_BACSU (317)-sp|P32657|CHD1_YEAST (1072)/	4	9	68	2	1		1	5	1	4	6
B-Y	10		GQVKVGDEVEIIGLQEENKK(4)-IMLNSGITPTKK(11)	3654.96	sp|P33166|EFTU_BACSU (239)-sp|P32660|ATC5_YEAST (541)/	5		54	5	2		3				12
B-Y	10		KVEEAYNFTKNLAAEGGK(10)-STKSNK(3)	2757.41	sp|P21464|RS2_BACSU (58)-sp|P53858|BNI4_YEAST (511)/sp|P21464|RS2_BACSU (58)-sp|P29453|RL8B_YEAST (18)/sp|P21464|RS2_BACSU (58)-sp|P17076|RL8A_YEAST (18)/	5		78	3	2		1				6
B-Y	16		KNIESGIAHIR(1)-VPSKFELR(4)	2337.3	sp|P04969|RS11_BACSU (16)-sp|P47079|TCPQ_YEAST (326)/	5		51	3	2		0				7
B-Y	16		VAEHVLDEIGITSNKNAIPYDPEKPFVTSGIR(15)-MAVSKVYAR(5)	4674.42	sp|P39148|GLYA_BACSU (340)-sp|P00925|ENO2_YEAST (5)/	6		89	4	2		2	1			9
B-H	16		LQWQTTLGHAVLKAEFK(13)-GQVLAKPGTITPHSKFK(15)	3903.16	sp|Q13619|CUL4A_HUMAN (579)-sp|P33166|EFTU_BACSU (306)/	7		84	4	3		1				17
B-Y	12		PTSAATSLVNRTKQGSASSGSSGSSAPPSIK(13)-IEDQLAETAQYHGINSFYNLNK(22)	5610.76	sp|P38427|TSL1_YEAST (226)-sp|P37869|ENO_BACSU (430)/	5		22	7	1	1	5				31
B-H	8		PLKEGIAKEEAEELK(3)-MVSAAFMKK(8)	2852.48	sp|P02394|RL7_BACSU (98)-sp|P25205|MCM3_HUMAN (569)/	5		32	4	1		3				9
B-Y	7		DAADISDELLEKR(12)-KINMRK(1)	2404.25	sp|P25994|CARB_BACSU (422)-sp|P39005|KRE9_YEAST (270)/	5	4	96	2			2	0			6
B-Y	9	9.3	SILDDIKLSLKDK(7)-KVEEAYNFTK(1)	2840.53	sp|Q12267|SMC4_YEAST (537)-sp|P21464|RS2_BACSU (49)/	5	0	50	3			3				12
B-Y	10		LDNSKEFVGSVYLNF(5)-KEYEAKK(6)	2751.39	sp|P09880|TRNL_YEAST (817)-sp|Q3E7B2|COA3_YEAST (82)/	4		12	2			2				15
B-Y	12		GGVFIHDPKITGEKDIR(14)-EKEALEAEK(2)	3052.59	sp|P12753|RAD50_YEAST (74)-sp|P32909|SMY2_YEAST (421)/	6		16	3		1	2	4		4	9
B-Y	14		EAKELVDNTPKPLK(3)-QKKPIK(2)	2447.42	sp|P02394|RL7_BACSU (87)-sp|Q06709|REH1_YEAST (88)/	6	3	78	3	3		0				6
B-Y	14		LISPISLMNMVAFDPHGKIKK(18)-RIDPSKLELEER(6)	3948.14	sp|P06786|TOP2_YEAST (983)-sp|P21467|RS5_BACSU (8)/	7		80	2	2		2				20
B-Y	14		LYTVHLQLGFDGKSLAK(13)-GATKILMDSTHFNEIR(4)	3863.02	sp|P18963|IRA1_YEAST (2819)-sp|P41807|VATH_YEAST (5)/	6		27	3			3				16
B-Y	15		QTATVKWDKK(6)-KGPVAKR(6)	2084.2	sp|Q12389|DBP10_YEAST (837)-sp|P21469|RS7_BACSU (9)/	6		84	2	1		1	2		2	10
B-Y	15		QTATVKWDKK(6)-KLPIER(1)	2084.19	sp|Q12389|DBP10_YEAST (837)-sp|P40494|PRK1_YEAST (776)/	6		94	1			1				10
B-H	8		ASLQLPMEKAIETALDCLK(9)-FKAEVYVLSKEEGGR(10)	3967.06	sp|Q9Y4A5|TRRAP_HUMAN (941)-sp|P33166|EFTU_BACSU (316)/	5		62	0			0				19
B-H	8		QQDLDGELRSEKEGR(12)-AEVYVLSKEEGGR(8)	3320.64	sp|Q99459|CDC5L_HUMAN (255)-sp|P33166|EFTU_BACSU (316)/	5		15	8	4		4				15
B-H	10		RMLDGLDPHPMLPNYKNFK(16)-KDYEIVLR(1)	3461.77	sp|Q02880|TOP2B_HUMAN (914)-sp|P71021|DIV4A_BACSU (34)/	6		52	3	1		2				19
B-H	11		LETSFITKALLSGFLKPR(8)-WTPGMRVKTFHGPSK(8)	3890.11	sp|P35136|SERA_BACSU (365)-sp|Q2NKX8|ERC6L_HUMAN (174)/	6	20	50	2			2				15
B-H	11		VLNDFAKNHEALEIK(7)-IHLAVTEMASLFPKR(14)	3593.91	sp|P42923|RL10_BACSU (101)-sp|Q9Y2X7|GIT1_HUMAN (691)/	6		48	5	2		3				15
B-H	12		KIAREQK(1)-VPAFKPGK(5)	1840.08	sp|P49589|SYCC_HUMAN (600)-sp|P08821|DBH1_BACSU (80)/	5		79	3	1		2	1		1	7
B-H	12		SLGLTGKVAEHVLDEIGITSNK(7)-EQYIKMNR(5)	3502.82	sp|P39148|GLYA_BACSU (325)-sp|Q9Y6D5|BIG2_HUMAN (799)/	5		51	2	1		1	0			8
B-H	13		LETSFITKALLSGFLKPR(8)-VEEKVGSPER(4)	3274.8	sp|P35136|SERA_BACSU (365)-sp|O95251|KAT7_HUMAN (503)/	5		57	6	2	2	2	1			10
B-H	13		LMAEIQDLKSRGGK(9)-KKNEEGGK(1)	2559.36	sp|Q13769|THOC5_HUMAN (73)-sp|P21465|RS3_BACSU (211)/	6		25	5	3		2				14
B-Y	9	9.3	DWKHFYIK(3)-MGTLQEKVR(7)	2322.21	sp|Q08986|SAM3_YEAST (539)-sp|Q796C3|SQHC_BACSU (7)/	5	0	34	2		1	0	2	0	2	9
B-Y	14		LAGDPIDKSARALETMMYPASENGINPAK(8)-SDTSFIRMINGCNKMMGYITK(14)	5667.71	sp|P32832|RSC7_YEAST (267)-sp|Q04399|GMC1_YEAST (332)/	6		21	5	1	1	3				29
B-H	14		NIELFFSGSAKPIYDDDPSLEGGVNGK(11)-KFGAQFKLQPSSSPENSLDPFPPR(1)	5667.79	sp|P26358|DNMT1_HUMAN (440)-sp|Q8WWM7|ATX2L_HUMAN (547)/	5		15	2			2				24
B-Y	9	9.3	KAEWSDEQYQNFINAETKR(1)-DSKKVANQK(3)	3498.72	sp|P80877|METE_BACSU (453)-sp|P21771|RT28_YEAST (268)/	6	0	65	3			3				9
B-Y	9	9.3	NGIYIIDLQKTVK(10)-KREFHNAVER(1)	2914.59	sp|P21464|RS2_BACSU (45)-sp|P38165|RTG3_YEAST (286)/	6	5	67	2			2	3	1	2	10
B-Y	12		QKLPWKTLNNEEIK(6)-VSTVEEVKALAELPSR(8)	3592.96	sp|P00425|COX5B_YEAST (59)-sp|P42923|RL10_BACSU (124)/	4		49	5			5				14
B-H	7		DAADISDELLEKR(12)-KLNMKR(1)	2404.25	sp|P25994|CARB_BACSU (422)-sp|Q15652|JHD2C_HUMAN (361)/	5		96	2			2	0			6
B-H	13		KTHLVAHSRVHSGER(1)-KEHTNVSSPQKR(1)	3248.71	sp|Q9BWE0|REPI1_HUMAN (415)-sp|P21472|RS12_BACSU (33)/	8		99	2	1		1				15
B-Y	9	9.3	TLETFKPVNSGTLASLGR(6)-SNAISKQK(6)	2890.56	sp|P80861|YJLD_BACSU (338)-sp|P53913|FYV6_YEAST (65)/	4	2	75	0			0				8
B-Y	10		KGMEQAVAVAIENLK(1)-VAWAPKR(6)	2552.4	sp|P28598|CH60_BACSU (117)-sp|Q8TGS2|YO19A_YEAST (32)/	4	23	89	0			0				7
B-Y	14		EVVFQTLESNLKDMK(12)-ISIEEVKHVAHLAR(7)	3506.87	sp|Q08224|THI20_YEAST (89)-sp|O06492|GATC_BACSU (10)/	6		57	0			0				15
B-Y	14		GEGIKGVVIGHVLER(5)-VTVAGIIGSSRKR(12)	3030.75	sp|P17922|SYFB_BACSU (44)-sp|P32378|COQ2_YEAST (32)/	6		78	2			2				13
B-Y	14		NITEGLTKHQQMSQVLR(8)-RIDPSKLELEER(6)	3607.89	sp|Q12083|MLH3_YEAST (230)-sp|P21467|RS5_BACSU (8)/	6		55	3	1		2				17
B-Y	15		IPATVKSGFTR(6)-KGPVAKR(6)	2056.2	sp|P38630|RFC1_YEAST (767)-sp|P21469|RS7_BACSU (9)/	5		84	2	1		1				7
B-H	11		VIEEQLEPAVEKISIMAER(12)-MGHAGAIISGGKGTADEK(12)	4024.04	sp|P42704|LPPRC_HUMAN (1236)-sp|P80865|SUCD_BACSU (256)/	5		58	3			3				19
B-H	12		KMAELPVDPMLSKMILASEK(13)-GPFVDGHLMTKIEK(11)	3943.04	sp|O60231|DHX16_HUMAN (826)-sp|P21476|RS19_BACSU (18)/	5		44	3	2		1				20
B-H	12		MASVRQHLEETTQKAESQLLECK(14)-IGSEKMPMR(5)	3904.9	sp|P12270|TPR_HUMAN (1119)-sp|P07343|FUMC_BACSU (38)/	6		71	3	1		2				23
B-H	12		QLTAYMKRVEDVLGK(7)-KLVEAVSSAK(1)	2922.6	sp|Q14204|DYHC1_HUMAN (663)-sp|P37251|ILVB_BACSU (209)/	5		51	3	1		2				15
B-H	13		TLETFKPVNSGTLASLGR(6)-KFLHQMIR(1)	3103.67	sp|P80861|YJLD_BACSU (338)-sp|Q12768|WASC5_HUMAN (529)/	5	12	53	1			1				8
B-H	15		AIKEGFQKLR(8)-TIRNAMKIR(7)	2432.39	sp|P96583|TOP3_BACSU (146)-sp|Q99613|EIF3C_HUMAN (72)/	6		67	0			0				9
B-H	15		LEKGDYTIRLQIR(3)-AIKEGFQKLR(8)	2918.66	sp|P29144|TPP2_HUMAN (883)-sp|P96583|TOP3_BACSU (146)/	6		77	0			0				10
B-H	15		QHIDSFNYFINVEIKK(15)-KKPEDTIVDIK(1)	3404.81	sp|Q9NW08|RPC2_HUMAN (56)-sp|P39912|AROG_BACSU (100)/	6		86	3	1		2				16
B-H	16		GQVLAKPGTITPHSKFK(15)-MTNRQGMLLKK(10)	3252.81	sp|P33166|EFTU_BACSU (306)-sp|Q9UQE7|SMC3_HUMAN (934)/	6		82	1	1		0				11
B-H	16		HIEVQVIGDKQGNVVHLFER(10)-KEEKER(1)	3259.72	sp|Q9KWU4|PYC_BACSU (222)-sp|Q9NRL2|BAZ1A_HUMAN (364)/	7		73	0			0				6
B-H	12		NLQKQVEK(4)-ADGTKFGK(5)	1934.03	sp|P36776|LONM_HUMAN (714)-sp|P22326|SYY1_BACSU (232)/	4		67	2	0		2	1			8
B-H	16		ILDQSAEKIVETAK(8)-NRETKNK(5)	2558.38	sp|P21471|RS10_BACSU (24)-sp|Q9H0A0|NAT10_HUMAN (1014)/	5		86	3	1		2	0			7
B-Y	9	9.3	TPASTAVVYEGTKLTYR(13)-TSSAKNIR(5)	2857.51	sp|Q04747|SRFAB_BACSU (490)-sp|P18410|SPO7_YEAST (36)/	4		67	3			3				8
B-Y	9	9.4	ASKDSYLNVTNIVSVAK(3)-LKMITK(2)	2666.48	sp|P49787|ACCC1_BACSU (57)-sp|Q12060|HFI1_YEAST (197)/	4		83				3				6
B-Y	11		RIYSKILATTDMEIK(5)-VSTVEEVKALAELPSR(8)	3649.97	sp|P40989|FKS2_YEAST (752)-sp|P42923|RL10_BACSU (124)/	5		61				4				15
B-H	11		LPKEEDSANLKPSELK(3)-VSTVEEVKALAELPSR(8)	3649.95	sp|Q9Y5K6|CD2AP_HUMAN (523)-sp|P42923|RL10_BACSU (124)/	5		78	5	1		4				16
B-H	11		MPKVQQTVQDLFGR(3)-AAIEKNEFEEIKAK(12)	3406.77	sp|P38646|GRP75_HUMAN (394)-sp|P17820|DNAK_BACSU (555)/	5		59	4			4				14
B-H	11		VVHASDKTVEVKPGMK(12)-VSTVEEVKALAELPSR(8)	3592.93	sp|Q09472|EP300_HUMAN (1336)-sp|P42923|RL10_BACSU (124)/	5		41	5	1		4				16
B-H	13		VRDLTEEELGKIR(11)-LDLSKLR(5)	2526.42	sp|P20282|RS13_BACSU (55)-sp|Q9BQ39|DDX50_HUMAN (283)/	5	6	59	5	3		2	3			7
*, only for peptides with 2 y ions
