## Supplementary Table S8 for "A composite filter for low FDR of protein-protein interactions detected by in vivo cross-linking"

### Sheet: Sheet1
Supplementary Table S8. Contribution of different criteria that prevent assignment of target sequences
data-base	SCX fraction	SCX sub-fraction		Mass. Same highlights as columns G-O; green, not assigned by ≥2 criteria	Protin identity	colored highlights, critera for assignment not fulfilled
			sequence of decoy peptide pairs			charge at pH 3.0	candidates for the same mass (n)	M.I.	y ions nominated in least scoring peptide (n)	ambiguous y ions (n)	2+ charge y ion at m/z ≤ 700	unambiguous y ions (n)	b ions nominated in least scoring peptide (n)*	ambiguous b ions (n)	unambiguous b ions (n)	amino acids in least scoring peptide (n)
B-4260	10		AVNFMGLLIENPKLDAK(13)-SFKEALASPNR(3)	3232.7	sp|P28612|MOTB_BACSU (214)-sp|P03964|TRPC_BACSU (30)/	4		13	4			4				11
B-673	16		ISDLVQEIKSDR(9)-LKEMRYEK(2)	2623.38	sp|P54535|ARTP_BACSU (177)-sp|P25053|TENI_BACSU (197)/	5		25	0			0	2	1	1	12
B-4260	9	3	KAEWSDEQYQNFINAETKR(1)-KMAIYGR(1)	3335.61	sp|P80877|METE_BACSU (453)-sp|O34309|PPS_BACSU (244)/	5		49	2			2	4		4	7
B-Y	13		LLHAIFGEKAR(9)-LKDFLE(2)	2143.19	sp|P37870|RPOB_BACSU (868)-sp|P06224|SIGA_BACSU (367)/	4		49	2			2	3	1	2	6
B-4260	13		MKQVGSVEVPQEAFMAVLKMDDSPK(2)-MFQKKLPEEIFESLEDIR(4)	5172.56	sp|P37949|LEPA_BACSU (587)-sp|P96596|YDBA_BACSU (82)/	6		13	6		2	4	4	1	3	18
B-673	13		AEQELYLTNAKMR(11)-LAHMVDDKLHAR(8)	3128.56	sp|O34580|PCRA_BACSU (622)-sp|P37870|RPOB_BACSU (1047)/	6		91	1	1		0				13
B-673	12		EKEKDYVAK(2)-KLVEAVSSAK(1)	2265.23	sp|Q05873|SYV_BACSU (860)-sp|P37251|ILVB_BACSU (209)/	5		53	2	2		0				9
B-4260	10		EVLKDIQNGTFAK(4)-MKTGIR(2)	2308.23	sp|P37253|ILVC_BACSU (279)-sp|P96607|YDBL_BACSU (50)/	4	3	35	2			2	0			6
B-673	13		IDKSIFPGIQGGPLMHVIAAK(3)-AMKMLK(3)	3069.67	sp|P39148|GLYA_BACSU (248)-sp|P28367|RF2_BACSU (288)/	5		49	2			2				6
B-4260	16		ILDQSAEKIVETAKR(8)-KNEEGGK(1)	2586.37	sp|P21471|RS10_BACSU (24)-sp|P21465|RS3_BACSU (212)/	5		94	1			1	2		2	7
B-H	11		KGMEQAVAVAIENLK(1)-KEKINPR(3)	2609.44	sp|P28598|CH60_BACSU (117)-sp|P50620|RIR1_BACSU (336)/	5		93	1			1				7
B-4260	12		KQLVKQFTNPELCDITER(1)-AVAINELIEKRVTMDEAR(10)	4417.29	sp|O31663|MTNK_BACSU (162)-sp|P54511|LIPM_BACSU (225)/	6		75	2	1		1				18
B-673	15		KVVAFEIDQR(1)-KGPVAKR(1)	2084.2	sp|P37468|RSMA_BACSU (72)-sp|P21469|RS7_BACSU (4)/	5		94	1	1		0	2		2	10
B-4260	15		KVVAFEIDQR(1)-KINPKR(1)	2084.2	sp|P37468|RSMA_BACSU (72)-sp|O31647|YJDF_BACSU (92)/	5		94	1	1		0	2		2	10
B-673	13		LETSFITKALLSGFLKPR(16)-ANVLSGGEKVR(9)	3274.85	sp|P35136|SERA_BACSU (373)-sp|O31716|YKPA_BACSU (445)/	5		49	1	1		0	1		1	11
B-4260	13		LETSFITKALLSGFLKPR(8)-RKDLNVDNR(2)	3274.83	sp|P35136|SERA_BACSU (365)-sp|O07581|YHDL_BACSU (306)/	6		55	2	1		1	5	1	4	9
B-673	13		LIKPKFFMPIHGEYR(5)-KILERYEDR(1)	3221.73	sp|Q45493|RNJ1_BACSU (384)-sp|P50620|RIR1_BACSU (113)/	6		56	1	1		0	2		2	9
B-4260	10		LNDSVEKGDQK(7)-NEEYFKNR(6)	2456.17	sp|P39596|EFEM_BACSU (63)-sp|P31845|SP5AF_BACSU (23)/	4		37	2			2				8
B-4260	13		MGHAGAIISGGKGTADEK(12)-KGLLDELAQNITNGAK(1)	3524.8	sp|P80865|SUCD_BACSU (256)-sp|O31673|CLPE_BACSU (71)/	5		46	2	0	0	2	8	2	6	16
B-Y	14		MMKNVILPEK(3)-KKTELEAK(1)	2289.26	sp|P40872|PKSM_BACSU (2150)-sp|P71021|DIV4A_BACSU (42)/	5		94	1			1				10
B-673	9	4	VDSTVNEVNAGGVAKER(15)-GWVQKR(5)	2642.36	sp|P35136|SERA_BACSU (390)-sp|O32038|SYDND_BACSU (28)/	4	1	57	1	1		0				6
B-673	9	3	VSKVSEEQLFYLMSR(3)-YLNEGFSGGEKK(11)	3284.61	sp|O32162|SUFB_BACSU (409)-sp|P80866|SUFC_BACSU (153)/	4		49	3			3				12
B-673	9	2	YKEHSPDLVTMDITMPEMDGITALKEIK(2)-NLAAEGGKILFVGTK(8)	4863.49	sp|P24072|CHEY_BACSU (44)-sp|P21464|RS2_BACSU (66)/	5		33	1		1	0	5	1	4	28
B-673	16		HIEVQVIGDKQGNVVHLFER(10)-QATKDAGK(4)	3259.72	sp|Q9KWU4|PYC_BACSU (222)-sp|P17820|DNAK_BACSU (129)/	6		83	2	0		2	0		0	8
B-4260	12		KNDQQIR(1)-GNFSIKVK(6)	1918.05	sp|Q06797|RL1_BACSU (54)-sp|P13485|TAGF_BACSU (164)/	4		74	2			2	0			8
B-H	12		VLMLSEKAR(7)-KAEGAR(1)	1802	sp|O32165|SUFD_BACSU (358)-sp|O32162|SUFB_BACSU (365)/			93	3	1		2	1			6
B-4260	10		AKLEEVGASVEVK(2)-GKIVLK(2)	2140.26	sp|P02394|RL7_BACSU (112)-sp|P71016|GBSA_BACSU (68)/	4		88	3	2		1				6
B-673	9	5	FKAEVYVLSKEEGGR(10)-LKDAAEK(2)	2610.38	sp|P33166|EFTU_BACSU (316)-sp|P17820|DNAK_BACSU (233)/	4		70	3	3		0	3		3	7
B-673	14		ILDQSAEKIVETAK(8)-KKNEEGGK(8)	2558.37	sp|P21471|RS10_BACSU (24)-sp|P21465|RS3_BACSU (218)/	6		69	2	0		2	2	1	1	8
B-673	14		KEVVQLKK(1)-GEVLPTKK(7)	1967.19	sp|P21464|RS2_BACSU (132)-sp|P21465|RS3_BACSU (210)/	5		85	2	1		1	2	0	2	8
B-4260	10		KIVNANLPIVR(1)-MKDIVR(2)	2138.25	sp|P18255|SYT1_BACSU (129)-sp|O31890|YORY_BACSU (2)/	4		78	3	3		0				6
B-673	9	3	TLETFKPVNSGTLASLGR(6)-MKLAGLSR(2)	2890.58	sp|P80861|YJLD_BACSU (338)-sp|O07587|AAT3_BACSU (2)/	4	4	80	3	3		0				8
B-Y	14		RIDPSKLELEER(6)-KIDMLKSEGLQ(1)	2886.52	sp|P21467|RS5_BACSU (8)-sp|P37493|YYBK_BACSU (241)/	5		61	2		1	1	2	1	1	11
B-Y	9	9.3	TPASTAVVYEGTKLTYR(13)-KSAVGSGDR(1)	2857.47	sp|Q04747|SRFAB_BACSU (490)-sp|P45872|RF1_BACSU (293)/	4		51	2		1	1	5	1	4	8
B-Y	12		AFGLGASSLSLYKMGSK(13)-KLVEAVSSAK(1)	2888.54	sp|O07021|LUTB_BACSU (419)-sp|P37251|ILVB_BACSU (209)/	4		40	11	4		7				17
B-Y	14		HIEVQVIGDKQGNVVHLFER(10)-NGFKPQK(4)	3259.73	sp|Q9KWU4|PYC_BACSU (222)-sp|Q45057|YNEB_BACSU (149)/	6		90	3			3				7
B-673	9	4	MQENGTFDVLPKK(12)-TPEKIKK(6)	2474.33	sp|P21464|RS2_BACSU (131)-sp|P80886|SUCC_BACSU (145)/	5		49	4	1		3	2		2	7
B-673	13		NHPYLKGLGLGVYDIHSPR(6)-LRALADHGKNAF(9)	3572.89	sp|P80877|METE_BACSU (688)-sp|P35159|RLUB_BACSU (241)/	8		50	6	1		5				12
B-4260	13		NHPYLKGLGLGVYDIHSPR(6)-NKVALYYKDAK(8)	3572.9	sp|P80877|METE_BACSU (688)-sp|P39062|ACSA_BACSU (66)/	7		51	3	0	0	3	2	2	0	11
B-4260	8		PLKEGIAKEEAEELK(8)-GFLEKMFGK(5)	2880.51	sp|P02394|RL7_BACSU (103)-sp|P54432|YRKE_BACSU (64)/	5		38	4	1		3	1		1	9
B-4260	9	3	VTPKGVTELTAEER(4)-GLACPMPIVRTKK(12)	3124.69	sp|P37870|RPOB_BACSU (849)-sp|P54436|YRKI_BACSU (22)/	5		67	3			3	1		1	13
B-4260	13		AAAENIIPTSTGAAKAVSLVLPELK(15)-MAQEIKMVYDTVKQGLSQLK(6)	4930.65	sp|P09124|G3P1_BACSU (214)-sp|P42295|YXIC_BACSU (6)/	5		40	2	2		0	2		2	20
B-673	9	4	AEVYVLSKEEGGR(8)-GIAKAAK(4)	2219.2	sp|P33166|EFTU_BACSU (316)-sp|P80700|EFTS_BACSU (47)/	4		73	4	1	1	2				7
B-673	13		ALIDIENEDKTLYVQR(10)-YTQEGPVGLMGGKK(13)	3524.79	sp|O32165|SUFD_BACSU (90)-sp|O35022|AZOR1_BACSU (136)/	4		22	2			2				14
B-H	8		AVRVYMVFEKLNEVGEVAK(10)-RITVTEKNLQDFIGK(7)	4067.2	sp|P29072|CHEA_BACSU (189)-sp|P37945|LON1_BACSU (571)/	6		75	3	2		1				19
B-4260	8		EDAINEVKNAVVAK(8)-VKNVRISK(2)	2567.45	sp|P50849|PNP_BACSU (274)-sp|P46208|HTPG_BACSU (525)/	5		50	3	1		2	1		1	8
B-4260	14		EFIREVEQYPNLKETALK(13)-SVSKTGTLQEAR(4)	3607.9	sp|O31902|YORL_BACSU (569)-sp|P21478|RS21_BACSU (25)/	5		63	2			2	3	1	2	18
B-673	13		FLKEDPWKR(3)-KKTELEAK(1)	2289.26	sp|Q9KWU4|PYC_BACSU (591)-sp|P71021|DIV4A_BACSU (42)/	6		81	1			1				9
B-673	9	3	GAVTIATNMAGRGTDIKLGEGVK(17)-PLKEGIAKEEAEELK(3)	4083.16	sp|P28366|SECA_BACSU (494)-sp|P02394|RL7_BACSU (98)/	6		30	5		2	3	4	1	3	23
B-4260	9	3	GLPVMSAINLPAMTKDEFAK(15)-KSPPWLNK(1)	3258.69	sp|P35136|SERA_BACSU (316)-sp|O34330|YOBL_BACSU (465)/	4		28	1			1	7		7	8
B-4260	9	3	GLSTVKDAISQIKK(13)-KVEEAYNFTK(1)	2840.54	sp|P39848|LYTD_BACSU (299)-sp|P21464|RS2_BACSU (49)/	5		39	3			3	3		3	14
B-673	9	2	GLVKTLGETGGLGTVATR(4)-DEELGKQLYK(6)	3076.65	sp|P96583|TOP3_BACSU (504)-sp|O31632|METC_BACSU (222)/	4		19	0			0	11		11	18
B-673	16		IDPSKLELEER(5)-KELEELK(1)	2341.25	sp|P21467|RS5_BACSU (8)-sp|P39120|CISY2_BACSU (57)/	4		97	0			0	1			0
B-673	13		KLGTQMKATGEVMAIGR(7)-VLLTGGDKLKR(8)	3146.74	sp|P25994|CARB_BACSU (377)-sp|Q04747|SRFAB_BACSU (2809)/sp|P25994|CARB_BACSU (377)-sp|P27206|SRFAA_BACSU (2813)/	6		43	4	1		3				17
B-4260	12		KTTAGNNR(1)-TDKRTGK(3)	1790.95	sp|P37807|RL28_BACSU (11)-sp|O34772|YCDC_BACSU (292)/	5		83	2			2	0			7
B-4260	13		LIKPKFFMPIHGEYR(5)-KAANIMNCKR(1)	3221.69	sp|Q45493|RNJ1_BACSU (384)-sp|O07527|YHCY_BACSU (94)/	7		58	1	1		0	3	1	2	10
B-673	8		LREMMPFVKQGK(9)-SYKGSGK(3)	2314.2	sp|P37253|ILVC_BACSU (328)-sp|P40398|YHXD_BACSU (44)/	5		52	1	1		0				7
B-4260	7		MAGDKFDMEILNYIKR(15)-RNTESKR(6)	2958.49	sp|P39751|MBL_BACSU (191)-sp|P37560|YABR_BACSU (119)/	6		32	4	2		2	3	2	2	7
B-673	16		MEKTFIMVKPDGVQR(3)-EHHVILSGTKVR(10)	3294.74	sp|P31103|NDK_BACSU (4)-sp|O34764|SAT1_BACSU (345)/	7		74	1			1				15
B-4260	13		MGHAGAIISGGKGTADEK(12)-KIKSIEPTPSPNTMK(1)	3510.79	sp|P80865|SUCD_BACSU (256)-sp|P54169|YPGR_BACSU (2)/	6		32	4	0	1	3	4	1	3	15
B-4260	10		MMKKEPER(3)-VIKVVR(3)	1886.07	sp|O34503|YTZD_BACSU (3)-sp|P02394|RL7_BACSU (73)/	5		33	3	1		2				11
B-4260	10		MYKENNVKIEK(8)-KVGLFEKR(7)	2496.36	sp|P37487|PPAC_BACSU (133)-sp|P54537|ARTM_BACSU (129)/	6		77	3	3		0	3	1	2	11
B-673	8		PLKEGIAKEEAEELK(3)-EFKNHLK(3)	2723.46	sp|P02394|RL7_BACSU (98)-sp|O34939|YDIO_BACSU (231)/	6		37	2	2		0	3	3	0	7
B-4260	7		PLKEGIAKEEAEELK(3)-KIEMSRHK(1)	2852.52	sp|P02394|RL7_BACSU (98)-sp|O31555|YFJD_BACSU (102)/	7		36	1			1				8
B-4260	8		PLKEGIAKEEAEELK(3)-VYKQYTDK(3)	2852.49	sp|P02394|RL7_BACSU (98)-sp|O31782|PKSN_BACSU (1417)/	5		38	4	2		2	1		1	8
B-4260	10		RFSGQIGMGVPKK(12)-KPGMSR(1)	2220.17	sp|O34676|KAMA_BACSU (156)-sp|P49814|MDH_BACSU (88)/	5		46	1			1				13
B-4260	13		VNTVEIAKESGLSPCSGAIIGMKETK(8)-FAASGKDITFDTK(6)	4260.14	sp|P53557|BIOB_BACSU (194)-sp|O34442|MGTE_BACSU (270)/	5		12	4		2	2	5	3	2	13
B-Y	11		APKLEDLR(3)-IEENIKR(6)	1967.09	sp|O32214|CYSJ_BACSU (146)-sp|P50733|YPBG_BACSU (97)/	4		86				3
B-673	9	3	ELGTAMKGIEISNLLPEQR(7)-LVSKEMVR(4)	3216.7	sp|P37527|PDXS_BACSU (276)-sp|P54160|YPBS_BACSU (75)/	4		50	4			4	2		2	8
B-4260	9	4	ELKSEVLEQK(3)-KAADVQK(1)	2086.14	sp|P24327|PRSA_BACSU (237)-sp|O32176|FADE_BACSU (4)/	4		65	4	1		3	3	1	2	7
B-4260	12		IGSEKMPMR(5)-EDKNFK(3)	1952.96	sp|P07343|FUMC_BACSU (38)-sp|O34629|YERH_BACSU (133)/	4		91	3			3				6
B-4260	11		TIKNCSVTGLAR(3)-QLLAKQLER(5)	2542.41	sp|P94565|LEU1_BACSU (65)-sp|P40872|PKSM_BACSU (305)/	4	4	63	6	1	1	4	1		1	9
B-Y	11		TIKNCSVTGLAR(3)-QLLAKQLER(5)	2542.41	sp|P94565|LEU1_BACSU (65)-sp|P40872|PKSM_BACSU (305)/	4		87				3
B-Y	13		AAAENIIPTSTGAAKAVSLVLPELK(15)-MAQEIKMVYDTVKQGLSQLK(6)	4930.65	sp|P09124|G3P1_BACSU (214)-sp|P42295|YXIC_BACSU (6)/	5		40	2	2		0				20
B-Y	16		ILDQSAEKIVETAKR(8)-KNEEGGK(1)	2586.37	sp|P21471|RS10_BACSU (24)-sp|P21465|RS3_BACSU (212)/	5		94	1			1				7
B-Y	14		KEVVQLKK(1)-GEVLPTKK(7)	1967.19	sp|P21464|RS2_BACSU (132)-sp|P21465|RS3_BACSU (210)/	5		85	2	1		1				8
B-4260	14		KEVVQLKK(1)-GEVLPTKK(7)	1967.19	sp|P21464|RS2_BACSU (132)-sp|P21465|RS3_BACSU (210)/	5		85	2	1		1	2	0	2	8
B-Y	13		MGHAGAIISGGKGTADEK(12)-KGLLDELAQNITNGAK(1)	3524.8	sp|P80865|SUCD_BACSU (256)-sp|O31673|CLPE_BACSU (71)/	5		46	2			2				16
B-Y	13		NHPYLKGLGLGVYDIHSPR(6)-NKVALYYKDAK(8)	3572.9	sp|P80877|METE_BACSU (688)-sp|P39062|ACSA_BACSU (66)/	7		51	3			3				11
B-673	8		PLKEGIAKEEAEELK(3)-VYKQYTDK(3)	2852.49	sp|P02394|RL7_BACSU (98)-sp|O31782|PKSN_BACSU (1417)/	5		38	4	2		2	1		1	8
B-H	9	4	VDSTVNEVNAGGVAKER(15)-GWVQKR(5)	2642.36	sp|P35136|SERA_BACSU (390)-sp|O32038|SYDND_BACSU (28)/	4		57	1	1		0				6
*, relevant for peptides with assignment of 2 y ions and matched intensity (M.I.) ≥ 50%
